# Starfysh reveals heterogeneous spatial dynamics in the breast tumor microenvironment

**DOI:** 10.1101/2022.11.21.517420

**Authors:** Siyu He, Yinuo Jin, Achille Nazaret, Lingting Shi, Xueer Chen, Sham Rampersaud, Bahawar S. Dhillon, Izabella Valdez, Lauren E Friend, Joy Linyue Fan, Cameron Y Park, Rachel Mintz, Yeh-Hsing Lao, David Carrera, Kaylee W Fang, Kaleem Mehdi, Madeline Rohde, José L. McFaline-Figueroa, David Blei, Kam W. Leong, Alexander Y Rudensky, George Plitas, Elham Azizi

## Abstract

Spatially-resolved gene expression profiling provides valuable insight into tissue organization and cell-cell crosstalk; however, spatial transcriptomics (ST) lacks single-cell resolution. Current ST analysis methods require single-cell RNA sequencing data as a reference for a rigorous interpretation of cell states and do not utilize associated histology images. Significant sample variation further complicates the integration of ST datasets, which is essential for identifying commonalities across tissues or altered cellular wiring in disease. Here, we present Starfysh, the first comprehensive computational toolbox for joint modeling of ST and histology data, dissection of refined cell states, and systematic integration of multiple ST datasets from complex tissues. Starfysh uses an auxiliary deep generative model that incorporates archetypal analysis and any known cell state markers to avoid the need for a single-cell-resolution reference in characterizing known or novel tissue-specific cell states. Additionally, Starfysh improves the characterization of spatial dynamics in complex tissues by leveraging histology images and enables the comparison of niches as spatial “hubs” across tissues. Integrative analysis of primary estrogen receptor-positive (ER^+^) breast cancer, triple-negative breast cancer (TNBC), and metaplastic breast cancer (MBC) tumors using Starfysh led to the identification of heterogeneous patient- and disease-specific hubs as well as a shared stromal hub with varying spatial orientation. Our results show the ability to delineate the spatial co-evolution of tumor and immune cell states and their crosstalk underlying intratumoral heterogeneity in TNBC and revealed metabolic reprogramming shaping immunosuppressive hubs in aggressive MBC. Starfysh is publicly available (https://github.com/azizilab/starfysh).
