## Supplementary table 5 Spatial transcriptomics qc metrics for "Starfysh reveals heterogeneous spatial dynamics in the breast tumor microenvironment"

### Sheet: Sheet1
Supplementary Table 5: Spatial transcriptomics quality control metrics
Imporant quality control parameters for spatial transcriptomics
Patient ID	Number of Spots Under Tissue	Mean Reads per Spot	Median Genes per Spot	Total Genes Detected	Median UMI Counts per Spot
Patient1A	2454	92233	2432	21393	6378
Patient1B	2551	86234	2370	21357	6053
Patient2A	3244	84872	4550	22950	21280
Patient2B	3202	87312	4327	22860	18247
Patient3A	3099	91020	1137	20684	1778
Patient3B	3173	62804	671	20140	880
Patient4A	2284	91697	610	18692	925
Patient4B	1899	115613	608	18383	872
