## Supplementary table 4 Metabolic signatures for "Starfysh reveals heterogeneous spatial dynamics in the breast tumor microenvironment"

### Sheet: Supplementary table 4 Metabolic
Supplementary Table 4: Metabolic signatures
Gene sets used to investigate metabolic sigantures
Anti-inflammatory	Anergy	Pro inflammatory	Tissue Repair	Development & maintenance of Mammary gland	B cell activation	Lipid mediators	Glycolysis	Gluconeogenesis	TCA cycle	Pentose Phosphate Pathway	Glycogen Metabolism	Glucose Deprivation	M1	M2	Cytolytics effector pathway	Type I Interferon response	Type II Interferon Response	Hypoxia/HIF regulated	Exhaustion/Terminal Differntiation	G1/S	G2/M	Senescence	Senescence2	Adenosine pathway
TIGIT	EGR3	IL1A	AREG	LIFR	CD28	ADIPOQ	ALDOA	FBP1	ACLY	G6PD	GBE1	NRN1	IL12	ARG1	EOMES	IRF1	IFNG	AL2	TIGIT	BRCA1	AURKA	B3GAT1	FAS	ENTPD1
IDO1	NR4A3	IL1B	TGFB1	IL1A	CD4	CD137	ALDOB	FBP2	ACO1	6PD	GYS1	FAM129A	IL23	ARG2	TBX21	IFIH1	CXCL9	ALDOA	PD1	BRCA2	BIRC5	KLRG1	DUSP4	NT5E
LGALS3	EGR1	TNF	IL33	IL1B	CD40	AgRP	ALDOC	G6PC3	ACO2	PGLS	GYS2	1L23A	IL12	IL10	GZMB	IFITM3	CXCL10	AM	PDL1	CCNE1	BUB1	CD27 (negative)	DUSP5	ADORA2A
PDCD1	NR4A2	IFNG	IL18	IL1R2	CD40LG	ANGPT1	BPGM	G6PC	CS	PRPS1	UGP2	SPRY1	TNF	CD32	PRF1	DDX58	STAT1	BCL2	CTLA4	CCNE2	BUB1B	CD28 (negative)	DUSP6	ADORA2B
FOXP3	EGR2	TBX21	IL6	IL11	CD80	ANGPT2	ENO1	PC	DLAT	PRPS1L1	AGL	GADD45B	IL6	CD163	FASL	IFI44L	MHC I	BCL2L1	LAG3	CCNG2	CCNA2		GNA15	ADORA1
ENTPD1	TNFSF11	CCL3	PDGF	IL13	FAS	ANGPTL3	ENO2	PCK1	DLD	PRPS2	PGM1	HSPA1A/B	CD86	CD23	GZMH	IFI6	MHC II	FOS	TIM3	CDC25A	CCNB1		CDKN1A	ADORA3
CD274	IRF4	CCL4	C3	IL1RA2	FASLG	ANGPTL4	GALM	PCK2	DLST	RBKS	PGM2	GPNMB	MHCII	CD200R1	GZMA	IFITM2	PD-L1	JUN	CD244	CDC45	CCNB2		EGR1	HIF1A
CSF2	GCH1	PRF1	C5	LTBR	IL10	ANGPTL6	GCK		FH	RPE	PGM3	HAVCR2	IL1B	PD-L2		NAMPT	P21	SRC	CD160	CDC6	CCNF		GADD45A
CTLA4	GADD45B	GZMA	EGF	OSMR	IL2	BAFF	GPI		IDH1	RPIA	PYGL	SOAT2	MARCO	PDL1		OASL	C-MYC	CBP		CDKN1A	CDC20		NR4A1
CXCL12	NFATC1	GZMB	FGF	IL1R1	IL4	BMP4	HK2		IDH2	TALDO1	PYGM	ADAMTS6	iNOS	MARCO		RTP4	SMAD7	CCR6		CDKN2C	CDC25B		NR4A3
CXCL5	JARID2	GZMK	IGF	IL10RB	ADA	CTSD	HK3		IDH3A	TKT	GSK3A		IL12	CSF1R		TREX1	IRF1	CEBPB		CDKN3	CDC25C
IL8	SLC29A3	GZMH	VEGF	CSF1	CXCR5	CTSS	PFKL		IDH3B		GSK3B		CD64	CD206		ADAR		ENOLAS		DHFR	CDK1		Absent/Low
MIF	HLF	CD8A	PGF2a	IL1RN	ICOSLG	CCL2	PGAM2		IDH3G		PHKA1		CD80	IL1RN		FAM46C		FAS		E2F1	CDKN2D		PDK1
PTGS2	ZFP36L1	FASLG	MMP1	IL4RA	IL6	CCL5	PGK1		MDH1		PHKB		CXCR10	IL1R2		LY6E		FASLG		E2F5	CENPA		CCR7
VEGFA	RNF19A	CCL2	MMP3	IL7R	IL7	RARRES2	PGK2		MDH1B		PHKG1		IL23	IL4R		MCOLN2		FKBP52		H1F0	CENPF		TERC
	ADORA2B	CCL20	MMP9	CSF1	MS4A1	CFD	PGM1		MDH2		PHKG2		CXCL9	CCL4		APOBEC3G		GAPDH		H1FNT	CKS2		DNMT3A
	CCRN41	IL2	TIMP3	IL1RL1	TGFB1	CRP	PGM2		OGDH				CXCL10	CCL13		IL15		GLUT1		H1FOO	KIF20A		POT1
	DUSP6	IL6	COL14A1	1L1R2	BCL2	CXCL8	PGM3		PC				CXCL11	CCL20		ISG15		GLUT3		H1FX	PLK1		IGF1R
	NDRG1	IL12a	COL1A1	CXCXL1	CD27	CD26	PKLR		PCK1PCK2				CD86	CCL17		MX1		CSF2		H2AFB1	RACGAP1
	ADORA2A	IL17a	COL1A2	CCL9	CD81	ESM1	TPI1		PDHA1				IL1A	CCL18		TLR3		IFNG		H2AFB2	TOP2A
	HSPA1A	IL23a	COL4A3	CCL6	PTPRC	S100A12			PDHB				IL1B	CCL22				IFNB1		H2AFB3
	PFKP	PTGS2	COL5A1	CCL7		AHSG			SDHA				IL6	CCL24				IL13		H2AFJ
	FYN	TLR4	COL5A2	CCL8		FGF1			SDHB				TNFa	LYVE1				IL1R1		H2AFV
	CTSE	TNF	COL5A3	CCL21A		FGF2			SDHD				MHCII	VEGFA				IL2RA		H2AFVP1
	ZFP629		VTN	CXCL9		FGF21			SUCLA2				CCL5	VEGFB				IL4		H2AFX
	F2R		CTSG	CXCL14		FGF23			SUCLG1				IRF5	VEGFC				IL5		H2AFY
	RNF128		CTSK	TNFSF4		LGALS3			SUCLG2				IRF1	VEGFD				IL6R		H2AFY2
	LAG3		CTSV	TNFSF6		GCG							CD40	EGF				IL8		H2AFZ
	RGS16		F13A1	TNFSF7		GH1							IDO1	CTSA				IL10R		H2AFZP1
	E2F1		SERPINE1	TNFSF12		HGF							KYNU	CTSB				IL15R		H2AFZP2
	E2F2		TIMP1	TNFSF9		ICAM1							CCR7	CSTC				ITGA6		H2AFZP3
			CDH1	IL4I1		IGFBP1							CD45	CTSD				ITK		H2AFZP4
			ITGA1	GP5		IGFBP2							CD68	TGFB1				JUN D		H2AFZP5
			ITGA2	E4BP4		IGFBP3							CD115	TGFB2				CLB54		H2AFZP6
			ITGA3	INHBB		IGFBP4							HLA-DR	TGFB3				MAP3K5		H2BFM
			ITGA4	PAFAH1B2		IGFBP6							CD205	MMP14				MAP2K1		H2BFS
			ITGA5	TGFB1		IGFBP7							CD14	MMP19				MAP2K2		H2BFWT
			ITGA6	TGFB3		IL1b								MMP9				MIF		H2BFXP
			ITGAV	MTD88		IL6								CLEC7A				NFATC1		H3F3A
			ITGB1	EMR1		IL10								WNT7B				NFKB2		H3F3AP1
			ITGB3	ECGF1		IL11								FASL				NFKBIE		H3F3AP2
			ITGB5	PLA2G2A		INS								TNFSF12				P53		H3F3B
			ITGB6	FADD		LEP								TNFSF8				TGM6		H3F3C
			ACTA2	H2AA		LIF								CD276				TNF		HIST1H1A
			ACTC1	TRAF6		NGAL								VTCN1				TNFRSF1B		HIST1H1B
			RAC1	TNFRSF11A		MCSF								MSR1				TRADD		HIST1H1C
			RHOA			MIF								FN1				TRAIL		HIST1H1D
			TAGLN			MPO								IRF4				TRAP1		HIST1H1E
			PLAT			GHRL								CD45				VEGF		HIST1H1PS1
			PLAUR			GHSR								CD68						HIST1H1PS2
			PLG			LIPE								CD115						HIST1H1T
			CCL2			LPL								HLA-DR						HIST1H2AA
			CCL7			AGT								CD205						HIST1H2AB
			CD40LG			CEBPA								CD14						HIST1H2AC
			CXCL1			CFD														HIST1H2AD
			CXCL11			FABP4														HIST1H2AE
			CXCL2			FASN														HIST1H2AG
			CXCL5			IRS2														HIST1H2AH
			IFNG			KLF15														HIST1H2AI
			IL10			PPARG														HIST1H2AJ
			IL1B			PPARGC1A														HIST1H2AK
			IL2			RETN														HIST1H2AL
			IL4			SRT3														HIST1H2AM
			IL6			SLC2A4														HIST1H2APS1
			ANGPT1			SREBF1														HIST1H2APS2
			CSF2			ACACB														HIST1H2APS3
			CSF3			AXIN1														HIST1H2APS4
			CTGF			CCND1														HIST1H2APS5
			FGF10			CDK4														HIST1H2BA
			FGF2			CEBPB														HIST1H2BB
			FGF7			CEBPD														HIST1H2BC
			HBEGF			DKK1														HIST1H2BD
			HGF			E2F1														HIST1H2BE
			IGF1			FABP4														HIST1H2BF
			MIF			FASN														HIST1H2BG
			PDGFA																	HIST1H2BH
			TGFA																	HIST1H2BI
			TGFB1																	HIST1H2BJ
			TNF																	HIST1H2BK
			VEGFA																	HIST1H2BL
			PLAU																	HIST1H2BM
																				HIST1H2BN
																				HIST1H2BO
																				HIST1H2BPS1
																				HIST1H2BPS2
																				HIST1H3A
																				HIST1H3B
																				HIST1H3C
																				HIST1H3D
																				HIST1H3E
																				HIST1H3F
																				HIST1H3G
																				HIST1H3H
																				HIST1H3I
																				HIST1H3J
																				HIST1H3PS1
																				HIST1H4A
																				HIST1H4B
																				HIST1H4C
																				HIST1H4D
																				HIST1H4E
																				HIST1H4F
																				HIST1H4G
																				HIST1H4H
																				HIST1H4I
																				HIST1H4J
																				HIST1H4K
																				HIST1H4L
																				HIST1H4PS1
																				HIST2H2AA3
																				HIST2H2AA4
																				HIST2H2AB
																				HIST2H2AC
																				HIST2H2BA
																				HIST2H2BB
																				HIST2H2BC
																				HIST2H2BD
																				HIST2H2BE
																				HIST2H2BF
																				HIST2H3A
																				HIST2H3C
																				HIST2H3D
																				HIST2H3PS2
																				HIST2H4A
																				HIST2H4B
																				HIST3H2A
																				HIST3H2BA
																				HIST3H2BB
																				HIST3H3
																				HIST4H4
																				MCM2
																				MCM6
																				MSH2
																				NASP
																				NPAT
																				PCNA
																				RRM1
																				RRM2
																				SLBP
																				TYMS
